# CURTAIN – A Unique Web-based tool for exploration and sharing of MS-based proteomics data

**DOI:** 10.1101/2023.07.25.550405

**Authors:** Toan K. Phung, Kerryn Berndsen, Tran Le Cong Huyen Bao Phan, Miratul M. K. Muqit, Dario R. Alessi, Raja S. Nirujogi

## Abstract

To facilitate analysis and sharing of mass spectrometry (MS)-based proteomics data we created tools called CURTAIN (https://curtain.proteo.info) and CURTAIN-PTM (https://curtainptm.proteo.info). These enable the non-MS expert to interactively peruse volcano plots; deconvolute primary experimental data to individual replicates that can be visualized in bar charts or violin plots allowing statistical analysis; and export of plots in SVG format. They also permit assessment of experimental quality by correlation matrix and profile plot. Within CURTAIN, the user can analyze domain structure, AlphaFold predicted structure, reported interactors, relative expression, disease and pharmaceutical links, and mutagenesis information on all selected hits. Moreover, CURTAIN-PTM permits the comparison of all identified PTM sites on protein(s) of interest with PTM information contained within selected databases. For phosphorylation site analysis CURTAIN-PTM links with the kinase library to predict upstream kinases that phosphorylate sites of interest. We provide examples of the utility of CURTAIN and CURTAIN-PTM in analyzing how targeted degradation of the PPM1H Rab phosphatase that counteracts the Parkinson’s LRRK2 kinase impacts cellular protein levels and phosphorylation sites. We reanalyzed a ubiquitylation dataset, characterizing the PINK1-Parkin pathway activation in primary neurons, revealing new data of interest not highlighted previously. CURTAIN and CURTAIN-PTM are free to use and open-source and will enable researchers to share and maximize the analysis and impact of their proteomics data. We advocate that differential expression proteomic data should be published containing a shareable CURTAIN web-link, allowing readers to better explore their data.

**Significance Statement:** To enable non-experts to better share and explore mass spectrometry data, we have generated using open-source software, interactive tools termed CURTAIN and CURTAIN-PTM. These tools enable users’ to save their analysis sessions with a sharable unique web-link, enabling other researchers to visualize and further analyze these datasets. These links can also be reported in publications allowing readers to further survey the reported data. We discuss benefits for the research community of publishing proteomic data containing a shareable web-link.
