## Supplementary material for "CURTAIN – A Unique Web-based tool for exploration and sharing of MS-based proteomics data": Dataset S3

### Sheet: Sheet1
Database Name	Modification Type
PhosphoSite Plus	Phosphorylation
PhosphoSite Plus	Ubiquitylation
PhosphoSite Plus	Acetylation
PhosphoSite Plus	Methylation
PhosphoSite Plus	Sumoylation
PLMD	Ubiquitylation
PLMD	Methylation
PLMD	Acetylation
PLMD	Carbonylation
GlyConnect	N-Linked Glycosylation
GlyConnect	O-Linked Glycosylation
