## Supplementary material for "CURTAIN – A Unique Web-based tool for exploration and sharing of MS-based proteomics data": Dataset S2

DataSet S2
id	name	data	default	user_id	category
1	Kinases	ILK;CSNK2A1;CAMK2D;MAPK1;CDK4;RPS6KA4;CDK2;PAK2;MAPK3;MAP2K2;PRKACB;MAP2K1;STK24;DDR2;MAP2K3;NEK7;HSPB8;PRKCA;PDK3;CSK;MAP2K4;GSK3B;RPS6KA3;SRC;PTK7;ROCK2;PDGFRB;CSNK2A2;CAMK1;MAPK15;IRAK4;CSNK1A1;CDK5;CASK;AKT1;OXSR1;MAPK14;VRK1;EPHA2;RIPK3;PRKAA1;CAMK2G;NEK2;JAK1;MAPKAPK2;NRBP1;CDC42BPB;SRPK1;MAP4K5;MAP4K1;RIPK1;EIF2AK2;RPS6KB1;SLK;STK3;SCYL1;GSK3A;CSNK1D;IGF1R;NEK9;ERN1;PKN2;DAPK3;RAF1;CSNK1G3…	t		Enzyme
2	LRRK2 Pathway	RAB7A;RAB1A;RAB10;PPM1J;RAB8A;VPS35;RAB1B;RAB8B;RAB12;RAB35;SPAG9;RAB3A;RAB3D;RAB43;RILPL1;RAB3B;RAB29;PPM1H;LRRK2;RILPL2;LRRK1;MAPK8IP3;PINK1;PRKN;TMEM55B;SNCA;SHH;GLI3;DENND4C;RAB38	t		Pathway
4	PD Genes (Mendelian)	SNCA;PINK1;LRRK2;VPS35;PRKN;VPS35;RAB39B;RAB29;DNAJC6;SYNJ1;VPS13C;PARK7;DJ1;ATP13A2;PLA2G6;FBX07;MAPT;GBA1;GCH1	t		Disease
5	PINK1 Pathway	PINK1;PRKN;RPS27A;UBA80;UBCEP1;UBA52;UBCEP2;UBB;UBC;RAB1A;RAB1B;RAB8A;RAB8B;RAB13;USP30;ACSL1;AGPAT5;ATAD1;CISD1;CPT1A;CYB5R3;FAM213A;FIS1;GDAP1;GHITM;HK1;MFN1;MFN2;RAB24;RHOT1;RHOT2;SYNJ2BP;TDRKH;TOMM70;VDAC1;VDAC2;VDAC3	t		Pathway
6	PD Genes (GWAS)	SV2C;WBSCR17;ADRA2A;SLC44A1;PMVK;KRTCAP2;GBAP1;FCGR2A;VAMP4;NUCKS1;RAB29;ITPKB;SIPA1L2;KCNS3;KCNIP3;MAP4K4;TMEM163;STK39;SATB1;LINC00693;IP6K2;KPNA1;MED12L;SPTSSB;MCCC1;GAK;TMEM175;BST1;LCORL;SCARB2;FAM47E;FAM47E-STBD1;SNCA;SNCA;CAMK2D;CLCN3;ELOVL7;PAM;C5orf24;LOC100131289;TRIM40;HLA-DRB5;RIMS1;FYN;RPS12;GPNMB;GS1-124K5.11;CTSB;FGF20;BIN3;FAM49B;SH3GL2;SH3GL2;UBAP2;ITGA8;GBF1;BAG3;INPP5F;RNF141;D…	t		Disease
8	Ligase (E1, E2, E3 )	AB026190;ABTB1;ABTB2;ADRM1;AIRE;AKTIP;AMFR;ANAPC1;ANAPC10;ANAPC11;ANAPC13;ANAPC2;ANAPC4;ANAPC5;ANKFY1;ANKIB1;ANKRD13;ANKRD9;ANUBL1;AOF1;APM-1;APPBP1;ARIH1;ARIH2;ASB1;ASB10;ASB11;ASB12;ASB13;ASB14;ASB15;ASB16;ASB17;ASB18;ASB2;ASB3;ASB4;ASB5;ASB6;ASB7;ASB8;ASB9;ASC1P100;ASPSCR1;ATF6;ATG10;ATG12;ATG16L1;ATG3;ATG5;ATG7;ATRX;AUP1;BACH1;BACH2;BAHD1;BAP1;BARD1;BAZ1B;BAZ2B;BCL6;BCL6B;BFAR;BIRC2;BIRC3;BIR…	t		Enzyme
9	Alzheimer's Genes	AGRN;SORT1;ADAMTS4;CR1;ADAM17;PRKD3;NCK2;BIN1;WDR12;INPP5D;MME;IDUA;CLNK;RHOH;ANKH;COX7C;MEF2C;TNIP1;HAVCR2;RASGEF1C;HLA-DRB1;CD2AP;HS3ST5;UMAD1;ICA1;TMEM106B;JAZF1;GPR141;SEC61G;ZCWPW1;EPHA1;CTSB;CLU;SHARPIN;ABCA1;ECHDC3;ANK3;TSPAN14;BLNK;PLEKHA1;SPI1;MS4A6A;PICALM;SORL1;TPCN1;FERMT2;SLC24A4;IGH;SPPL2A;ADAM10;APH1B;SNX1;CTSH;IQCK;DOC2A;KAT8;IL34;WWOX;MAF;PLCG2;FOXF1;PRDM7;WDR81;SCIMP;MYO15A;GRN;…	t		Disease
10	Mitochondrial Proteins	AADAT;AARS2;AASS;ABAT;ABCB10;ABCB6;ABCB7;ABCB8;ABHD10;ABHD11;ABHD18;ACAA2;ACAD10;ACAD8;ACAD9;ACADL;ACADM;ACADS;ACADSB;ACADVL;ACAT1;ACO2;ACOT1;ACOT13;ACOT2;ACOT9;ACP6;ACSF2;ACSF3;ACSL1;ACSL4;ACSM1;ACSM2A;ACSM2B;ACSM3;ACSM4;ACSM5;ACSM6;ACSS1;ACSS3;ACYP2;ADAR;ADCK1;ADCK2;ADCK5;ADCY10;ADHFE1;ADO;ADPRHL2;AFG1L;AFG3L2;AGK;AGMAT;AGPAT5;AGXT2;AIFM1;AIFM3;AK2;AK3;AK4;AKAP1;AKAP10;AKR1B1;AKR7A2;ALAS1;ALAS2…	t		Organelle
11	Golgi Proteins	GOLGA8O;ARL5C;NCF1B;ARHGAP32;MIF4GD;GPR89A;INS-IGF2;GOLGA8S;GOLGA8T;FZD9;AP4M1;RAB27B;AP3B1;TNFRSF10A;NFKBIE;HIP1;QSOX1;SLC33A1;DNM1L;PIK3C2A;GOLIM4;STK25;BCL9;EBAG9;PITPNM1;NTN3;PPP6C;PLPP3;CUX2;COPE;GOSR2;STX16;ADAM10;EI24;CDIPT;PRMT5;TPP1;UNC13B;SCAMP3;RAB29;GAK;SEC16A;ANKRD28;NPC1;SCAMP1;SCAMP2;BET1;PLSCR1;VGF;LEPROT;RER1;SURF4;TP73;INPPL1;HDAC3;ABCC5;TLR3;YKT6;TAPBP;ASAP2;PJA2;B4GALT5;SART1;…	t		Organelle
12	Lysosomal Proteins	ABCA3;ABCC10;AHNAK;ANKFY1;ANPEP;AP1B1;AP1G1;AP1M1;AP1M2;AP1S1;AP1S2;AP1S3;AP3B1;AP3B2;AP3D1;AP3M1;AP3M2;AP3S1;AP3S2;AP4B1;AP4E1;AP4M1;AP4S1;ARF1;ARRB1;ARSD;ATP11A;ATP11C;ATP6AP1;ATP6V0A1;ATP6V0A2;ATP6V0A4;ATP6V0B;ATP6V1A;ATP6V1B1;ATP6V1B2;ATP6V1C1;ATP6V1C2;ATP6V1D;ATP6V1E1;ATP6V1F;ATP6V1H;C18orf8;C1orf85;CD1B;CD1D;CD1E;CLCN5;CLCN6;CLTA;CLTB;CLTCL1;COL6A1;CP;CPVL;CREG1;CTSE;CTSG;DAGLB;DNAJC13;DNAJ…	t		Organelle
13	Glycosylation Proteins	Galnt14;Slc35d3;Gal3st2;Chst2;Npl;Chga;Sulf2;Galnt3;St6galnac4;B3galt1;Mgat3;B4galt2;St6galnac6;Ugt8a;Galnt17;Gal3st3;A4galt;Galnt16;Ugt1a6b;Ugt1a10;Tpst1;Large2;Alg8;Renbp;Chst1;Galk1;Chsy3;Ext1;Slc35e4;B3gat2;Hyal2;St3gal5;Gla;Dpagt1;Chst11;Alg9;Rpn1;Extl3;Alg13;Uap1;Dad1;Nans;Ndst3;Gale;B4galt5;Slc35f5;Slc35d1;Gmppb;Mpi;Alg6;B3gnt3;Slc35f2;Pomt1;B4galnt3;Ddost;Slc35b1;Nagk;B4gat1;St8sia6;Chst7…	t		Enzyme
14	Metabolism	AADAT;AASDH;AASDHPPT;AASS;ACMSD;ACY1;ACY3;ADC;ADI1;ADO;AFMID;AGMAT;AGPS;AGXT;AGXT2;ALDH18A1;ALDH4A1;ALDH5A1;AMDHD1;AMDHD2;AMT;ARG1;ARG2;ASL;ASNS;ASNSD1;ASPA;ASPG;ASRGL1;ASS1;BCAT1;BCAT2;BCKDHA;BCKDHB;BHMT;BHMT2;CBS;CCBL1;CCBL2;CCDC102B;CDO1;CPS1;CRYM;CSAD;CTH;DAO;DBT;DDO;DMGDH;ETNPPL;FAH;FAHD1;FAHD2A;FAHD2B;FTCD;GAD1;GAD2;GADL1;GCAT;GCDH;GCSH;GLDC;GLS;GLS2;GLUD1;GLUD2;GLUL;GPT;GPT2;HAAO;HAL;HDC;H…	t		Enzyme
15	Cathepsins	CTSA;CTSZ;CTSG;CTSB;CTSL;CTSH;CTSS;CTSK;CTSC;CTSD;CTSF;APE2;CTSO;CTSV;CTSE;CTSW;Jab_2c25930;VCATH	t		Enzyme
49	Mitochondria (Membrane)	Letmd1;Abcd3;Rdh14;Dcakd;Abcd2;Stom;Aldh3a2;Gykl1;Dhrs7b;Htatip2;Mgst1;Tmem205;Mtfp1;Smim26;Abcd1;Dnajc4;Mtfr1;Pex11b;Slc25a54;Prxl2a;Aifm2;Ifi27;Abca9;Gpam;AA467197;Mgarp;Comtd1;Tdrkh;Comt;Mtfr2;Ccdc127;Sptlc2;Adcy10;Plgrkt;Armcx2;Armcx6;Nat8l;	t		Organelle
18	Cilia Proteins	FGFR1OP;IFT43;C2ORF71;DYNC2H1;C10ORF107;GLI3;SAV1;CEP250;TCTN3;TEKT4;DISC1;CPNE3;CEP290;NME8;POC1B;CEP131;PPP1R32;ARL13B;TPT1;TBX3;ZIC2;CIAPIN1;RSPH14;RAB23;RIPK1;EFHC2;FKBP1A;GALR3;PEF1;POC1A;MAP7D1;TUBB;KIF17;IFT80;CCDC114;USP33;YWHAZ;NSFL1C;CEP192;GLI1;HEPH;DPCD;GPR83;ANO2;TOM1;GNAI3;SPA17;SLC4A1;NME7;SH3GLB1;CRB3;SPAG16;DYNLRB1;PTGR2;IFT172;LRRC56;VPS28;RPGRIP1;FAM58A;CEP19;DNAL4;DNAH7;ARL6;S…	t		Organelle
19	Hedgehog Genes	2410089E03Rik;2700049A03Rik;Adcy5;Adcy6;Adcyap1;Akt1;Akt2;Ankmy2;Arl13b;Arl6;Arrb2;Atad2;Atoh1;Atmin;B9d1;B9d2;Bbs1;Bbs2;Bbs4;Bbs5;Bbs7;Bbs8;Bcl6;Bcor;Brd2;Brd3;Brd4;Boc;Btrc;C2cd3;Cav1;Cc2d2a;Cdk11b;Cdo;Cebpb;Cenpj;Cep290;Cluap1;Csnk1a1;Csnk2a1;Csnk2a2;Cul1;Cul2;Cul3;Cxcr4;Cyr61;Dhcr7;Disp;Dlk1;Dync2h1;Dync2li1;Dyrk1a;Dzip1;Efcab7;Ehd1;Evc;Evc2;Ext1;Fbxl17;Fem1b;Fkbp8;Fuz;Gas1;Gas8;Gk;Gli2;Gli3;…	t		Pathway
20	Ciliopathy Genes	ADCY6;AHI1;AK7;ALMS1;ANKS3;ANKS6;ARL13B;ARL2BP;ARL3;ARL6;ARMC4;ATXN10;B9D1;B9D2;BBIP1;BBS1;BBS10;BBS12;BBS2;BBS4;BBS5;BBS7;BBS9;C21ORF2;C21ORF59;C2CD3;C2ORF71;C5ORF42;C8ORF37;CC2D2A;CCDC103;CCDC114;CCDC151;CCDC28B;CCDC39;CCDC40;CCDC65;CCNO;CENPF;CEP104;CEP120;CEP164;CEP19;CEP290;CEP41;CEP78;CEP83;CFAP52;CFAP53;CLUAP1;CNGA1;CNGA2;CNGB1;CRX;CSPP1;DCDC2;DDX59;DNAAF1;DNAAF2;DNAAF3;DNAAF5;DNAH1;DNAH11…	t		Disease
21	mTOR Pathway	KPTN;ITFG2;ITFG2;SZT2;RAGA/B;RAGC/D;LAMTOR1;LAMTOR2;LAMTOR3;LAMTOR4;LAMTOR5;RHEB;MTOR;MLST8;PRAS40;DEPTOR;TSC1;TSC2;DEPDC5;NPRL2;NPRL3;MIOS;WDR24;WDR59;SEH1L;SEC13;LAMTOR5;LAMTOR1;LAMTOR2;LAMTOR3;LAMTOR4;RRAGC;RRAGD;RRAGA;RRAGB;RPS6KB1;EIF4B;RPTOR;MTOR;MLST8;SLC38A9;RHEB;FKBP1A;YWHAB;AKT1S1;EIF4G1;RPS6;EEF2K;EIF4E;EIF4EBP1;AKT1;PPM1A;PRKAA1;PRKAA2;PRKAB1;PRKAB2;PRKAG2;PRKAG1;PRKAG3;STRADA;STRADB;…	t		Pathway
39	Lysosomes (MAR lab)	ABCA3;ABCC10;AHNAK;ANKFY1;ANPEP;AP1B1;AP1G1;AP1M1;AP1M2;AP1S1;AP1S2;AP1S3;AP3B1;AP3B2;AP3D1;AP3M1;AP3M2;AP3S1;AP3S2;AP4B1;AP4E1;AP4M1;AP4S1;ARF1;ARRB1;ARSD;ATP11A;ATP11C;ATP6AP1;ATP6V0A1;ATP6V0A2;ATP6V0A4;ATP6V0B;ATP6V1A;ATP6V1B1;ATP6V1B2;ATP6V1C1;ATP6V1C2;ATP6V1D;ATP6V1E1;ATP6V1F;ATP6V1H;C18orf8;C1orf85;CD1B;CD1D;CD1E;CLCN5;CLCN6;CLTA;CLTB;CLTCL1;COL6A1;CP;CPVL;CREG1;CTSE;CTSG;DAGLB;DNAJC13;DNAJ…	t		Organelle
36	Aggregphagy	ALFY;CCT2;NBR1;OPTN;SQSTM1;TAX1BP1;TOLLIP;UBQLN2	t		Pathway
40	ER (Amos Lab)	PTP4A1;CYP2E1;GAS6;CYP1A2;PNLDC1;LPGAT1;ZDHHC4;NOX4;MFSD2A;FKBP8;CYP4A11;ANXA7;HLA-DPA1;SFTPB;FOLR1;APP;CSPG5;BFAR;PRSS23;YIF1A;KCNK2;TPST2;GJC1;APOD;RPL6;PCK1;FBN1;PLD2;HYAL2;GRIN2A;TREX1;TENM2;UGT1A5;UGT1A3;FSTL1;SERPINH1;ACER1;CCDC3;EMD;SLC8A3;MAPK8IP1;TF;ERGIC1;ZDHHC16;SPTSSA;NCLN;SACM1L;TMEM203;SLC35B4;OSBP2;RPL36AL;UBE2G2;PIGT;PGAP1;THBS4;ASPH;IGFBP1;TMEM208;FUCA2;COPE;PJA2;J3KT08;C2CD2L;NA…	t		Organelle
41	Nucleus	AASDH;ABCF2;ABHD8;ABI2;ABL1;ACAP2;ACTL6B;ACTL9;ACYP2;ADAM11;ADD1;ADNP;ADPRHL2;ADRM1;AGA;AHCTF1;AHI1;AIM1L;AK9;AKAP4;AKAP8;AKAP8L;ALDH1B1;ALDOB;ALPK2;ALPK3;ALX1;ALYREF;AMPD3;ANAPC11;ANAPC2;ANKRD1;ANKRD40;ANKZF1;ANLN;ANO2;APAF1;APEX1;API5;APLF;APOL6;ARG1;ARGLU1;ARHGAP28;ARHGEF10;ARHGEF3;ARHGEF40;ARID1A;ARID2;ARID3B;ARMC9;ARPC3;ASRGL1;ATF1;ATF2;ATF7IP;ATP5H;ATP6V1C1;ATP6V1D;ATP6V1E1;ATRX;ATXN7L2;AUP…	t		Organelle
42	Ribosomes	MRPS10;MRPS35;MRPS34;MRPL28;MT3;APEX1;FBL;RPL18A;MRPL32;UTP18;NUFIP2;RPL19;MRPL27;KRR1;MRPL51;RPS12;BYSL;RRP9;EIF2AK2;MPHOSPH10;RRP36;MRPS7;CANX;FXR2;RPS16;HBA2;DHX29;MRPL34;MRPL4;PPAN;MRPS25;PTCD3;UTP3;NIP7;MRPS36;MRPL53;MRPL44;MRPS9;IMP4;RPL35;MRPS18B;MRPL15;RSL24D1;WDR12;UTP20;UTP6;RPL8;EIF2AK4;NOP58;MRPL3;NOP9;RPL3L;NOB1;RPS11;RPS27A;MRPS5;RPL37;MRPS28;RPS3;MRPL49;RIOK2;RPMS17;MRPL17;MRPL10;P…	t		Organelle
43	Organelles protein (UniProt)	Q9Z2F7;O35129;O55003;O35465;Q3TL44;Q9DB70;P59017;Q8K3K8;A2A6M5;Q3UKC1;O55125;O55126;Q9ES97;Q8BU14;Q640L3;E9Q137;Q8VE91;Q8CGU1;Q64337;Q9CRA5;Q99PP9;Q9QXX8;P80314;P97432;Q9QZ06;Q9QZM0;Q8C7E7;Q9D0F3;Q61096;Q8R088;O60238;Q99623;Q12983;Q14318;Q86UT6;Q8IVP5;Q9BXK5;Q96CV9;Q13137;Q86VP1;Q9BPW8;O75323;O95197;Q99442;Q9ULG6;Q9Y6I9;Q9H6L5;Q9P1Z2;Q5VV41;Q13501;Q9H4A6;O95361;Q9UHK0;P78371;Q14596;Q9H0E2;Q9UHD9;…	t		Organelle
46	Mitochondria (Intermembrane space)	Cox17;Cmc2;Cmc1;Coa6;Hccs;Clpb;Chchd10;Cyct;Cycs;Ccdc58;Chchd4;Coa5;Prelid2;Suox;Ak2;Triap1;Gfer;Prelid3b;Lactb;BC003965;Cox19;Chchd2;Ndufaf8;Atp23;Chchd7;Diablo;Endog;Prelid3a;Timm8a2;Prelid1;Chchd5;Fam136a;Cat;Stard7;Coa4;Fasn;Hebp1;Acp6;Sod1;Arl2;Taz;Fbxl4;Coa7;Prdx4;Cep89;Pank2;Fkbp10;Golph3;Nbr1;Casp9;Casp3;Snap29;	t		Organelle
28	Reticulophagy	ATL6;C53;CALCOCO1;CCPG1;FAM134B;RTN3;SEC62;TEX264	t		Pathway
30	Mitophagy	AMBRA1;BCL2L13;BNIP3;E2F3d;FKBP8;FUNDC1;NDP52;NIPSNAP1;NIPSNAP2;NIX;NLRX1;OPTN;PHB2;SQSTM1;TAX1BP1	t		Pathway
37	Golgi (Fasimoye et al)	A4GALT;ABCA1;ABCA12;ABCA5;ABCA6;ABCA7;ABCB6;ABCG1;ACAN;ACBD3;ACER2;ACER3;ACHE;ACO1;ACOT13;ACSL4;ADAM10;ADAM19;ADCY3;ADRB2;AFTPH;AGBL4;AGPAT3;AGRP;AGTRAP;AHNAK;AIFM2;AIG1;AJUBA;AKAP9;AKR1E2;AKR7A2;ALB;ALX1;ANGEL1;ANGPTL3;ANK3;ANKH;ANKRD28;ANKRD40;ANPEP;AOC3;AP1AR;AP1B1;AP1G1;AP1G2;AP1M1;AP1S1;AP1S2;AP1S3;AP2A1;AP3B2;AP3S1;AP3S2;AP4B1;AP4E1;AP4M1;AP4S1;APBA1;APBB2;APC;APC2;APH1A;APLP1;APOE;APOH;APP…	t		Organelle
38	Endosome (Endo-IP wade)	ABHD17A;ABHD17B;AGTRAP;ANKFY1;ANKRD27;ATP11B;BECN1;BLOC1S2;BORCS5;BORCS6;BORCS7;BORCS8;CDIP1;CHMP1A;CHMP1B;CHMP2A;CHMP2B;CHMP3;CHMP4A;CHMP4B;CHMP5;CMTM6;DNAJC13;EEA1;GGA2;GRIPAP1;HGS;HOOK3;IGF2R;IST1;ITM2B;KIF16B;KXD1;LDLR;LGMN;M6PR;MAGEB2;MRC2;MREG;NDFIP1;NDFIP2;NEFL;NSMCE2;PI4K2A;PI4K2B;PIK3R4;PIP4P1;PIP4P2;RAB11FIP1;RAB31;RAB4B;RABEP1;RABEP2;RABGEF1;RHOC;RNF11;RNF122;RUFY1;RUFY2;RUFY3;S100A10;…	t		Organelle
47	Mitochondria (Matrix)	Pdha1;Isca2;Pdhb;Mrpl12;Mrps35;Sdhaf4;Pmpcb;Ogdh;Mdh2;Dbt;Dlat;Lrpprc;Mrpl53;Dlst;Pdhx;Gfm1;Grpel1;Mrpl34;Mrps15;Mrps23;Etfa;Fh1;Mrps27;Isca1;Idh3a;Auh;Pmpca;Sucla2;Lars2;Mrpl46;Echs1;Suclg1;Cs;Acads;Iars2;Idh3b;Atpaf2;Rtn4ip1;Mrpl43;Abhd11;Mrpl28;Sdhaf2;Dld;Lonp1;Mtif2;Mrrf;Mrpl2;Gfm2;Pitrm1;Acadm;Supv3l1;Mrpl1;Aco2;Mrps2;Mrpl44;Guf1;Polrmt;Mrpl10;Mto1;Prdx3;Iba57;Mrpl40;Hibch;Oxct1;Gatd3a;Sod2;…	t		Organelle
44	Autism Spectrun Disorder Risk Genes	Ank2;Ankrd11;Ap2s1;Gnb2;Ash1l;Bcl11a;Cacna1e;Cacna2d3;Celf4;Chd2;Chd8;Coro1a;Crebbp;Ctnnb1;Deaf1;Dip2a;Dnmt3a;Dpysl2;Dscam;Dync1h1;Camk2a;Eif3g;Elavl3;Foxp1;Gabrb2;Gabrb3;Gfap;Gigyf1;Gnai1;Gria2;Grin2b;Hdlbp;Ube2n;Kcnma1;Kcnq3;Kdm5b;Kdm6b;Kiaa0232;Kmt2c;Ldb1;Lrrc4c;Map1a;Med13l;Myt1l;Nacc1;Ncoa1;Nrxn1;Nrxn1;Park7;Nup155;Ube2v2;Ube2v1;Ube2l3;Pogz;Ppp1r9b;Pgam1;Prr12;Ppp2r1a;Camk2d;Rai1;Rfx3;Satb1;…	t		Disease
24	Amyotrophic Lateral Sclerosis (ALS)	AGT;ALAD;ALS2;ALS3;ALS7;ANG;ANXA11;APEX1;APOE;AR;ARHGEF28;ARPP21;ATXN1;ATXN2;B4GALT6;BCL11B;BCL6;C9orf72;CAMTA1;CAV1;CAV2;CCNF;CCS;CDH13;CDH22;CFAP410;CHCHD10;CHGB;CHMP2B;CNTF;CNTN4;CNTN6;CRIM1;CRYM;CSNK1G3;CST3;CX3CR1;CYP2D6;DAO;DCTN1;DIAPH3;DISC1;DNAJC7;DNMT3A;DNMT3B;DOC2B;DPP6;DYNC1H1;EFEMP1;ELP3;ENAH;EphA3;EPHA4;ERBB4;ERLIN1;EWSR1;FEZF2;FGGY;FIG4;FUS;GARS;GLE1;GLT8D1;GPX3;GRB14;GRN;HEXA;HFE;H…	t		Disease
50	Mitochondria (Mitochondrial Import Complex)	Cyc1;Atp5d;Uqcrc1;Coq9;Cox5a;Uqcrfs1;Coq7;Sdha;Sdhb;Atp5a1;Sdhd;Uqcrc2;Coq5;Uqcrq;Mpc2;Uqcr10;Coq3;Atp5e;Slc25a3;Sdhc;Atp5b;Ndufs1;Afg3l2;Cox11;Atp5o;Cox15;Higd2a;Uqcrh;Etfdh;Timm10;Hadha;Bckdha;Cox6a1;Ndufv2;Coq6;Atp5k;Ndufa6;Letm1;Timm50;Ndufb8;Ndufs2;Ndufv1;Opa1;Immt;Apool;Pdk4;Ndufs8;Ndufs7;Timm9;Coq10a;Surf1;Phb;Ghitm;Timm13;Cpt2;Cox7a2;Atp5j;Ndufs6;Ndufb9;Cox6c;Ndufb5;Fech;Timm44;Slc25a20;S…	t		Organelle
52	Mitochondria (Mitochondrial outer membrane + intermembrane space)	Star;	t		Organelle
51	Mitochondria (Mitochondrial outer membrane)	Samm50;Mtch2;Vdac1;Mfn1;Mtx2;Vdac2;Tomm40l;Tomm7;Tomm22;Mtx1;Cisd1;Tomm40;Dnajc11;Atad1;Mtarc2;Rmdn1;Cpt1a;Vdac3;Akap1;Mtch1;Mfn2;Rhot2;Abcb6;Tomm6;Tomm70a;Rhot1;Slc25a46;Fis1;Fundc2;Tomm5;Cpt1b;Opa3;Cyb5b;Acsl6;Rab24;Acacb;Mavs;Ptrh2;Acsl1;Bax;Dnm1l;Fundc1;Pgam5;Bcl2l13;Tspo;Kmo;Oxr1;Mtarc1;Mul1;Pink1;Vps13d;Synj2bp;Ociad1;Ahcyl1;Smim8;Mtx3;Bnip3;Fkbp8;Usp30;Maob;Mgst3;Gdap1;Bak1;Pmaip1;Marchf5;…	t		Organelle
54	Mitochondria (unknown)	Adck5;Gcat;Pyurf;Nit2;Zadh2;Spr;Oxld1;Ehhadh;Echdc1;Hsd17b4;Hao2;Crot;Acaa1b;Sdr39u1;Mtfr1l;Tstd3;Lypla1;Bloc1s1;Akr1b10;Pxmp4;Hint3;Dnajc28;Pcbd2;Akr1b7;Lyplal1;Spata19;Aldh1a7;Adck1;Dbi;Ephx2;Sdsl;Lyrm1;Txnrd1;Arf5;Hsdl1;Prdx6;Cebpzos;Tstd1;Osbpl1a;Fth1;Nudt5;Hint1;Gm4952;Fabp1;Ldhb;Lyrm9;Nthl1;Mcrip2;Ociad2;Prdx2;Msrb3;Hpdl;Snd1;Cry1;Prss35;Pick1;	t		Organelle
3	Phosphatases	ACP1;ACP2;ACP4;ACP5;ACP6;ACP7;ACPP;ACPT;ALPG;ALPI;ALPL;ALPP;ALPP2;BPGM;BPNT1;C9ORF67;CACYBP;CDC14A;CDC14B;CDC14C;CDC25A;CDC25B;CDC25C;CDKN3;CECR5;CILP;CPPED1;CTDNEP1;CTDP1;CTDSP1;CTDSP2;CTDSPL;CTDSPL2;DLG1;DLG7;DNAJC6;DOLPP1;DOT1L;DUPD1;DUSP1;DUSP10;DUSP11;DUSP12;DUSP13;DUSP14;DUSP15;DUSP16;DUSP18;DUSP19;DUSP2;DUSP21;DUSP22;DUSP23;DUSP26;DUSP27;DUSP28;DUSP3;DUSP4;DUSP5;DUSP6;DUSP7;DUSP8;DUSP9;Dul…	t		Enzyme
7	Deubiquitylases (DUBs)	CYLD;USP1;USP11;USP15;USP4;USP32;USP6;USP19;USP50;USP8;USP2;USP21;USP12;USP46;USP3;USP22;USP27X;USP51;USP18;USP41;USP14;USP31;USP43;USP30;USP39;USP17;USP17L2;USP42;USP36;USP44;USP49;USP10;USP16;USP45;USP13;USP5;USP26;USP29;USP37;USP20;USP33;USP35;USP38;USP25;USP28;USPL1;USP48;USP7;USP53;USP54;PAN2;USP40;USP47;USP24;USP9X;USP9Y;USP34;ATG4A;ATG4B;ATG4C;ATG4D;BAP1;UCHL1;UCHL3;UCHL5;ABRAXAS2;ABRAXAS1…	t		Enzyme
55	mTOR Regulators	LAMTOR1;LAMTOR2;LAMTOR3;LAMTOR4;LAMTOR5;FLCN;FNIP1;FNIP2;MIOS;SEH1L;WDR24;WDR59;SEC13;RHEB;NPC1;SLC38A9;NPC2;BTRC;SESN2;SESN1;SESN3;KIAA1524;PPP2CA;RRAGA;RRAGC;RRAGD;RRAGB;TSC2;TSC1;BMT2;NPRL2;NPRL3;DEPDC5;KPTN;ITFG2;C12orf66;SZT2;CASTOR1;CASTOR2;LGALS8;ATP6V0E1;ATP6V1D;ATP6V1G3;ATP6V1C2;ATP6V1B2;ATP6V0A1;ATP6V1B1;ATP6V1G2;ATP6V1E2;ATP6V0A4;ATP6V1E1;ATP6V0B;TCIRG1;ATP6AP2;ATP6V1A;ATP6AP1;ATP6V1G1…	t		Pathway
56	Autophagy	ULK3;C12orf44;AMBRA1;ULK1;TRAF6;RB1CC1;ULK2;ATG13;BECN2;BECN1;PIK3C3;PIK3R4;ATG14;UVRAG;KIAA0226;RNF2;TLR4;SH3GLB1;VMP1;BCL2L1;BCL2;BIRC5;HMGB1;RHOQ;WAS;PAQR3;AMBRA1;SLAMF1;ITPR3;PINK1;STK38;NEDD4;GABARAPL1;ATG4A;ATG3;ATG7;MAP1LC3C;MAP1LC3B;GABARAPL2;ATG4B;MAP1LC3A;ATG4C;ATG4D;GABARAP;MAP1LC3B2;GABARAPL3;ATG2B;ATG2A;WIPI2;WIPI1;ATG9A;ATG9B;WDR45B;WDR45;ATG12;ATG7;ATG16L1;ATG5;ATG10;ATG16L2;SQSTM1…	t		Pathway
57	mTOR Complexes 1 and 2	MTOR;DEPTOR;RPTOR;AKT1S1;MLST8;RICTOR;PRR5;MAPKAP1;TELO2;TTI1;TTI2;PRR5L;	t		Pathway
58	AMPK Complex	PRKAA1;PRKAA2;PRKAG1;PRKAG2;PRKAG3;PRKAB1;PRKAB2;	t		Pathway
60	PI3K Complex	PIK3CA;PIK3CB;PIK3CD;PIK3CG;PIK3R1;PIK3R2;PIK3R3;PIK3R4;PIK3R5;PIK3R6;PIK3C2A;PIK3C2B;PIK3C2G;	t		Pathway
61	mTORC1 substrates	RPS6KB1;RPS6KA1;DAP;EEF2K;EIF4EBP1;LARP1;ESR1;MAF1;ULK1;ATG13;LPIN1;AMBRA1;GRB10;RPS6KB2;HIF1A;TFEB;YY1;TFE3;STAT3;MITF;AKT1S1;	t		Pathway
63	RAS family	MRAS;KRAS;RRAS;HRAS;NRAS;	t		Pathway
64	Autophagy regulators	ATF2;ATF3;ATF4;ATF6;CEBPB;CREB1;CRTC2;DDIT3;E2F1;EGR1;EIF2A;EPAS1;ESR2;FOS;FOXO1;FOXO3;FOXO4;FOXO6;HEY2;HIF1A;HSF1;IRF1;LMX1A;LMX1B;MAPK1;MAPK3;MEF2A;MITF;MYC;NACC1;NFE2L1;NFE2L2;NFKB1;NRF1;PPARA;PPARG;PPARGC1A;PPARGC1B;RARA;RELA;RELB;RFX1;SIRT1;SIRT2;SIRT3;SIRT4;SIRT5;SIRT6;SIRT7;SOX2;SP1;STAT3;TFE3;TFEB;TFEC;TNFAIP3;TP53;XBP1;YY1;ZEB1;ATF5;BDNF;JUN;JUNB;KEAP1;NR1H4;STAT1;ZKSCAN3;	t		Pathway
