## Supplementary material for "CURTAIN – A Unique Web-based tool for exploration and sharing of MS-based proteomics data": Dataset S1

### Sheet: Dataset S1
Dataset S1: CURTAIN and CURTAIN-PTM data set input parameters that are required to generate a session
CURTAIN_PPM1H_Parameters: PPM1H-Total proteome parameters that were used to generate the CURTAIN session
CURTAIN-PTM_PPM1H_Parameters: PPM1H-Phsopho proteome parameters that were used to generate the CURTAIN session

### Sheet: CURTAIN_PPM1H_Parameters
Parameters	Column names	Description
Primary IDs (Differential Analysis File)	Index	Column with a unique identifier for each entry within the comparison presented in the differential analysis file should contain UniProt accession ID
Fold Chage	Difference(Log2): 4HrAGB1/4HrCis	Column with fold change value of the comparison in the differential analysis file
Significant	pValue(-Log10): 4HrAGB1/4HrCis	Column with significance value of the comparison in the differential analysis file
Comparison	1	Column(s) with title of the comparison (to be use if the differential analysis file is in long format and have multiple different comparisons)
Primary IDs (Raw File)	T: Index	Column with a unique identifier for each entry within the comparison presented in the raw file
Samples	4Hr-AGB1.01	Column(s) with the primary data from the raw file for each samples of interests
	4Hr-AGB1.02
	4Hr-AGB1.03
	4Hr-AGB1.04
	4Hr-AGB1.05
	24Hr-AGB1.01
	24Hr-AGB1.02
	24Hr-AGB1.03
	24Hr-AGB1.04
	24Hr-AGB1.05
	4Hr-Cis.01
	4Hr-Cis.02
	4Hr-Cis.03
	24Hr-Cis.01
	24Hr-Cis.02
	24Hr-Cis.03
	4Hr-AGB1.01
	4Hr-AGB1.02
	4Hr-AGB1.03
	4Hr-AGB1.04
	4Hr-AGB1.05

### Sheet: CURTAIN-PTM_PPM1H_Parameters
Parameters	Column names	Description
Primary IDs (Differential Analysis File)	Unique.identifier	Column with a unique identifier for each entry within the comparison presented in the differential analysis file
UniProt Accession IDs	Protein	Column with UniProt accession ids from the differential analysis file
Fold Change	Difference: 4HrAGB1/4HrCis	Column with fold change value of the comparison in the differential analysis file
Probability Score	Localization.prob	Column with the confident score of the search engine for the detected PTM from the differential analysis file
Significant	pValue(-Log10): 4HrAGB1/4HrCis	Column with significance value of the comparison in the differential analysis file
Sequence Window	Sequence.window	Column with the sequence where the modified residue is in the center with equal in length flanking segment on each side from the differential analysis
Peptide sequences	Phospho..STY..Probabilities	Column with the sequence of the modified peptide from the differential analysis
PTM positions	Position	Column with position of the protein sequence from the differential analysis
PTM position in peptides	Position.in.petide	Column with position of the PTM within tthe detected modified peptide from the differential analysis
Comparison	1	Column with title of the comparison (to be use if the differential analysis file is in long format and have multiple different comparisons)
Primary IDs (Raw File)	T: Unique identifier	Column with a unique identifier for each entry within the comparison presented in the raw file
Samples	4Hr-AGB1.01	Column(s) with the primary data from the raw file for each samples of interests
	4Hr-AGB1.02
	4Hr-AGB1.03
	4Hr-AGB1.04
	4Hr-AGB1.05
	24Hr-AGB1.01
	24Hr-AGB1.02
	24Hr-AGB1.03
	24Hr-AGB1.04
	24Hr-AGB1.05
	4Hr-Cis.01
	4Hr-Cis.02
	4Hr-Cis.03
	24Hr-Cis.01
	24Hr-Cis.02
	24Hr-Cis.03
	4Hr-AGB1.01
	4Hr-AGB1.02
	4Hr-AGB1.03
	4Hr-AGB1.04
	4Hr-AGB1.05
