## Supplementary material for "CURTAIN – A Unique Web-based tool for exploration and sharing of MS-based proteomics data": Dataset S6

### Sheet: DataSet S6
Dataset S6	software dependencies used in the development of various components of CURTAIN and CURTAIN-PTM

### Sheet: uniprotparserjs.dependencies
name	type	version	url	license
axios	prod	^1.3.5	https://www.npmjs.com/package/axios	MIT
axios-retry	prod	^3.4.0	https://www.npmjs.com/package/axios-retry	Apache-2.0
cross-fetch	prod	^3.1.5	https://www.npmjs.com/package/cross-fetch	MIT
@types/expect	dev	^24.3.0	https://www.npmjs.com/package/@types/expect	MIT
@types/mocha	dev	^10.0.1	https://www.npmjs.com/package/@types/mocha	MIT
@types/node	dev	^18.15.11	https://www.npmjs.com/package/@types/node	MIT
chai	dev	^4.3.7	https://www.npmjs.com/package/chai	MIT
mocha	dev	^10.2.0	https://www.npmjs.com/package/mocha	MIT
ts-mocha	dev	^10.0.0	https://www.npmjs.com/package/ts-mocha	MIT
tsx	dev	^3.12.6	https://www.npmjs.com/package/tsx	MIT
typescript	dev	^5.0.4	https://www.npmjs.com/package/typescript	Apache-2.0

### Sheet: curtain.web.api.dependencies
name	type	version	url	license
axios	prod	^1.3.5	https://www.npmjs.com/package/axios	MIT
pouchdb	prod	^8.0.1	https://www.npmjs.com/package/pouchdb	Apache-2.0
@types/expect	dev	^24.3.0	https://www.npmjs.com/package/@types/expect	MIT
@types/mocha	dev	^10.0.1	https://www.npmjs.com/package/@types/mocha	MIT
@types/node	dev	^18.15.11	https://www.npmjs.com/package/@types/node	MIT
@types/pouchdb	dev	^6.4.0	https://www.npmjs.com/package/@types/pouchdb	MIT
chai	dev	^4.3.7	https://www.npmjs.com/package/chai	MIT
mocha	dev	^10.2.0	https://www.npmjs.com/package/mocha	MIT
ts-mocha	dev	^10.0.0	https://www.npmjs.com/package/ts-mocha	MIT
tsx	dev	^3.12.6	https://www.npmjs.com/package/tsx	MIT
typescript	dev	^5.0.4	https://www.npmjs.com/package/typescript	Apache-2.0

### Sheet: curtainPTM.depdendencies
name	type	version	url	license
@angular/animations	prod	^14.2.12	https://www.npmjs.com/package/@angular/animations	MIT
@angular/cdk	prod	^13.3.5	https://www.npmjs.com/package/@angular/cdk	MIT
@angular/common	prod	^14.2.12	https://www.npmjs.com/package/@angular/common	MIT
@angular/compiler	prod	^14.2.12	https://www.npmjs.com/package/@angular/compiler	MIT
@angular/core	prod	^14.2.12	https://www.npmjs.com/package/@angular/core	MIT
@angular/forms	prod	^14.2.12	https://www.npmjs.com/package/@angular/forms	MIT
@angular/localize	prod	^14.2.12	https://www.npmjs.com/package/@angular/localize	MIT
@angular/platform-browser	prod	^14.2.12	https://www.npmjs.com/package/@angular/platform-browser	MIT
@angular/platform-browser-dynamic	prod	^14.2.12	https://www.npmjs.com/package/@angular/platform-browser-dynamic	MIT
@angular/router	prod	^14.2.12	https://www.npmjs.com/package/@angular/router	MIT
@ng-bootstrap/ng-bootstrap	prod	^13.1.1	https://www.npmjs.com/package/@ng-bootstrap/ng-bootstrap	MIT
@popperjs/core	prod	^2.10.2	https://www.npmjs.com/package/@popperjs/core	MIT
@techiediaries/ngx-qrcode	prod	^9.1.0	https://www.npmjs.com/package/@techiediaries/ngx-qrcode	MIT
@types/plotly.js-dist-min	prod	^2.3.0	https://www.npmjs.com/package/@types/plotly.js-dist-min	MIT
angular-plotly.js	prod	^4.0.4	https://www.npmjs.com/package/angular-plotly.js	MIT
biomsa	prod	^0.2.4	https://www.npmjs.com/package/biomsa	MIT
bootstrap	prod	^5.1.3	https://www.npmjs.com/package/bootstrap	MIT
bootstrap-icons	prod	^1.10.5	https://www.npmjs.com/package/bootstrap-icons	MIT
curtain-web-api	prod	^1.0.19	https://www.npmjs.com/package/curtain-web-api	MIT
cytoscape	prod	^3.21.1	https://www.npmjs.com/package/cytoscape	MIT
data-forge	prod	^1.9.5	https://www.npmjs.com/package/data-forge	MIT
jstat	prod	^1.9.5	https://www.npmjs.com/package/jstat
logojs-react	prod	^2.1.1	https://www.npmjs.com/package/logojs-react	MIT
ngx-color-picker	prod	^12.0.1	https://www.npmjs.com/package/ngx-color-picker	MIT
ngx-print	prod	^1.2.1	https://www.npmjs.com/package/ngx-print	MIT
ngx-quill	prod	^16.2.1	https://www.npmjs.com/package/ngx-quill	MIT
plotly.js-dist-min	prod	^2.11.1	https://www.npmjs.com/package/plotly.js-dist-min	MIT
quill	prod	^1.3.7	https://www.npmjs.com/package/quill	BSD-3-Clause
rxjs	prod	~7.5.0	https://www.npmjs.com/package/rxjs	Apache-2.0
tslib	prod	^2.3.0	https://www.npmjs.com/package/tslib	0BSD
uniprotparserjs	prod	^1.0.18	https://www.npmjs.com/package/uniprotparserjs	MIT
uuid-readable	prod	^0.0.2	https://www.npmjs.com/package/uuid-readable	MIT
zone.js	prod	~0.11.4	https://www.npmjs.com/package/zone.js	MIT
@angular-devkit/build-angular	dev	^14.2.10	https://www.npmjs.com/package/@angular-devkit/build-angular	MIT
@angular/cli	dev	^14.2.10	https://www.npmjs.com/package/@angular/cli	MIT
@angular/compiler-cli	dev	^14.2.12	https://www.npmjs.com/package/@angular/compiler-cli	MIT
@types/cytoscape	dev	^3.19.4	https://www.npmjs.com/package/@types/cytoscape	MIT
@types/jasmine	dev	~3.10.0	https://www.npmjs.com/package/@types/jasmine	MIT
@types/node	dev	^12.11.1	https://www.npmjs.com/package/@types/node	MIT
@types/pouchdb	dev	^6.4.0	https://www.npmjs.com/package/@types/pouchdb	MIT
@types/quill	dev	^1.3.10	https://www.npmjs.com/package/@types/quill	MIT
@types/uuid-readable	dev	^0.0.1	https://www.npmjs.com/package/@types/uuid-readable	MIT
jasmine-core	dev	~4.0.0	https://www.npmjs.com/package/jasmine-core	MIT
karma	dev	~6.3.0	https://www.npmjs.com/package/karma	MIT
karma-chrome-launcher	dev	~3.1.0	https://www.npmjs.com/package/karma-chrome-launcher	MIT
karma-coverage	dev	~2.1.0	https://www.npmjs.com/package/karma-coverage	MIT
karma-jasmine	dev	~4.0.0	https://www.npmjs.com/package/karma-jasmine	MIT
karma-jasmine-html-reporter	dev	~1.7.0	https://www.npmjs.com/package/karma-jasmine-html-reporter	MIT
pouchdb	dev	^8.0.1	https://www.npmjs.com/package/pouchdb	Apache-2.0
typescript	dev	~4.6.2	https://www.npmjs.com/package/typescript	Apache-2.0

### Sheet: curtain.dependencies
name	type	version	url	license
@angular/animations	prod	^14.2.12	https://www.npmjs.com/package/@angular/animations	MIT
@angular/common	prod	^14.2.12	https://www.npmjs.com/package/@angular/common	MIT
@angular/compiler	prod	^14.2.12	https://www.npmjs.com/package/@angular/compiler	MIT
@angular/core	prod	^14.2.12	https://www.npmjs.com/package/@angular/core	MIT
@angular/forms	prod	^14.2.12	https://www.npmjs.com/package/@angular/forms	MIT
@angular/localize	prod	^14.2.12	https://www.npmjs.com/package/@angular/localize	MIT
@angular/platform-browser	prod	^14.2.12	https://www.npmjs.com/package/@angular/platform-browser	MIT
@angular/platform-browser-dynamic	prod	^14.2.12	https://www.npmjs.com/package/@angular/platform-browser-dynamic	MIT
@angular/router	prod	^14.2.12	https://www.npmjs.com/package/@angular/router	MIT
@ng-bootstrap/ng-bootstrap	prod	^13.1.1	https://www.npmjs.com/package/@ng-bootstrap/ng-bootstrap	MIT
@popperjs/core	prod	^2.10.2	https://www.npmjs.com/package/@popperjs/core	MIT
@techiediaries/ngx-qrcode	prod	^9.1.0	https://www.npmjs.com/package/@techiediaries/ngx-qrcode	MIT
@types/cytoscape	prod	^3.19.4	https://www.npmjs.com/package/@types/cytoscape	MIT
@types/plotly.js-dist-min	prod	^2.3.0	https://www.npmjs.com/package/@types/plotly.js-dist-min	MIT
@types/pouchdb	prod	^6.4.0	https://www.npmjs.com/package/@types/pouchdb	MIT
angular-plotly.js	prod	^4.0.4	https://www.npmjs.com/package/angular-plotly.js	MIT
anova	prod	^1.0.2	https://www.npmjs.com/package/anova	MIT
bootstrap	prod	^5.1.3	https://www.npmjs.com/package/bootstrap	MIT
bootstrap-icons	prod	^1.10.5	https://www.npmjs.com/package/bootstrap-icons	MIT
chroma-js	prod	^2.4.2	https://www.npmjs.com/package/chroma-js	(BSD-3-Clause AND Apache-2.0)
curtain-web-api	prod	^1.0.19	https://www.npmjs.com/package/curtain-web-api	MIT
cytoscape	prod	^3.21.1	https://www.npmjs.com/package/cytoscape	MIT
data-forge	prod	^1.9.5	https://www.npmjs.com/package/data-forge	MIT
jeezy	prod	^1.13.1	https://www.npmjs.com/package/jeezy	MIT
jstat	prod	^1.9.5	https://www.npmjs.com/package/jstat
ngx-color-picker	prod	^12.0.1	https://www.npmjs.com/package/ngx-color-picker	MIT
ngx-print	prod	^1.2.1	https://www.npmjs.com/package/ngx-print	MIT
ngx-quill	prod	^16.2.1	https://www.npmjs.com/package/ngx-quill	MIT
p5	prod	^1.4.1	https://www.npmjs.com/package/p5	LGPL-2.1
plotly.js	prod	^2.11.1	https://www.npmjs.com/package/plotly.js	MIT
plotly.js-dist-min	prod	^2.11.1	https://www.npmjs.com/package/plotly.js-dist-min	MIT
pouchdb	prod	^8.0.1	https://www.npmjs.com/package/pouchdb	Apache-2.0
quill	prod	^1.3.7	https://www.npmjs.com/package/quill	BSD-3-Clause
rxjs	prod	~7.5.0	https://www.npmjs.com/package/rxjs	Apache-2.0
tslib	prod	^2.3.0	https://www.npmjs.com/package/tslib	0BSD
uniprotparserjs	prod	^1.0.18	https://www.npmjs.com/package/uniprotparserjs	MIT
uuid-readable	prod	^0.0.2	https://www.npmjs.com/package/uuid-readable	MIT
zone.js	prod	~0.11.4	https://www.npmjs.com/package/zone.js	MIT
@angular-devkit/build-angular	dev	^14.2.10	https://www.npmjs.com/package/@angular-devkit/build-angular	MIT
@angular/cli	dev	^14.2.10	https://www.npmjs.com/package/@angular/cli	MIT
@angular/compiler-cli	dev	^14.2.12	https://www.npmjs.com/package/@angular/compiler-cli	MIT
@types/chroma-js	dev	^2.1.3	https://www.npmjs.com/package/@types/chroma-js	MIT
@types/jasmine	dev	~3.10.0	https://www.npmjs.com/package/@types/jasmine	MIT
@types/node	dev	^12.11.1	https://www.npmjs.com/package/@types/node	MIT
@types/p5	dev	^1.4.2	https://www.npmjs.com/package/@types/p5	MIT
@types/quill	dev	^1.3.10	https://www.npmjs.com/package/@types/quill	MIT
@types/uuid-readable	dev	^0.0.1	https://www.npmjs.com/package/@types/uuid-readable	MIT
jasmine-core	dev	~4.0.0	https://www.npmjs.com/package/jasmine-core	MIT
karma	dev	~6.3.0	https://www.npmjs.com/package/karma	MIT
karma-chrome-launcher	dev	~3.1.0	https://www.npmjs.com/package/karma-chrome-launcher	MIT
karma-coverage	dev	~2.1.0	https://www.npmjs.com/package/karma-coverage	MIT
karma-jasmine	dev	~4.0.0	https://www.npmjs.com/package/karma-jasmine	MIT
karma-jasmine-html-reporter	dev	~1.7.0	https://www.npmjs.com/package/karma-jasmine-html-reporter	MIT
typescript	dev	~4.6.2	https://www.npmjs.com/package/typescript	Apache-2.0

### Sheet: development.platform.dependenci
name	version	url	license
Debian	11	https://www.debian.org/	MIT
docker	24.0.4	https://docker.com	Apache License 2.0
Python	3.9	https://www.python.org	GPL
nodejs	20.4.0	https://nodejs.org/en	MIT
caprover	1.10.1	https://caprover.com/	Apache License 2.0
postgresql	14.5	https://www.postgresql.org/	PostgreSQL License
redis	7.0.12	https://redis.io	BSD

### Sheet: celsus.django.dependencies
Name	Version	License	URL
Django	4.2.2	BSD License	https://www.djangoproject.com/
Faker	12.3.3	MIT License	https://github.com/joke2k/faker
Markdown	3.4.3	BSD License	https://Python-Markdown.github.io/
PyJWT	2.7.0	MIT License	https://github.com/jpadilla/pyjwt
PyYAML	6	MIT License	https://pyyaml.org/
aiohttp	3.8.4	Apache Software License	https://github.com/aio-libs/aiohttp
aiosignal	1.3.1	Apache Software License	https://github.com/aio-libs/aiosignal
anyio	3.7.0	MIT License	https://anyio.readthedocs.io/en/stable/versionhistory.html
asgiref	3.7.2	BSD License	https://github.com/django/asgiref/
async-timeout	4.0.2	Apache Software License	https://github.com/aio-libs/async-timeout
attrs	23.1.0	MIT License	https://www.attrs.org/en/stable/changelog.html
beautifulsoup4	4.12.2	MIT License	https://www.crummy.com/software/BeautifulSoup/bs4/
cachetools	5.3.1	MIT License	https://github.com/tkem/cachetools/
celsusdjango	0.1.0	MIT	https://github.com/Alessi-Lab/celsusdjango
certifi	2023.5.7	Mozilla Public License 2.0 (MPL 2.0)	https://github.com/certifi/python-certifi
cffi	1.15.1	MIT License	http://cffi.readthedocs.org
channels	4.0.0	BSD License	http://github.com/django/channels
channels-redis	4.1.0	BSD	http://github.com/django/channels_redis/
charset-normalizer	3.1.0	MIT License	https://github.com/Ousret/charset_normalizer
click	8.1.3	BSD License	https://palletsprojects.com/p/click/
colorama	0.4.6	BSD License	https://github.com/tartley/colorama
cryptography	41.0.1	Apache Software License; BSD License	https://github.com/pyca/cryptography
defusedxml	0.7.1	Python Software Foundation License	https://github.com/tiran/defusedxml
dj-rest-auth	4.0.1	MIT	http://github.com/iMerica/dj-rest-auth
django-allauth	0.54.0	MIT License	http://www.intenct.nl/projects/django-allauth/
django-cors-headers	4.1.0	MIT License	https://github.com/adamchainz/django-cors-headers
django-dbbackup	4.0.2	BSD License	https://github.com/jazzband/django-dbbackup
django-filter	23.2	BSD License	https://github.com/carltongibson/django-filter/tree/main
django-request	1.6.2	BSD License	https://django-request.readthedocs.io/en/latest/
django-rest-auth	0.9.5	UNKNOWN	http://github.com/Tivix/django-rest-auth
django-sendfile2	0.7.0	BSD License	https://github.com/moggers87/django-sendfile2
djangorestframework	3.14.0	BSD License	https://www.django-rest-framework.org/
djangorestframework-simplejwt	5.2.2	MIT License	https://github.com/jazzband/djangorestframework-simplejwt
drf-flex-fields	1.0.2	MIT License	https://github.com/rsinger86/drf-flex-fields
drf-spectacular	0.26.3	BSD License	https://github.com/tfranzel/drf-spectacular
drf-url-filters	0.5.1	MIT License	https://github.com/manjitkumar/drf-url-filters
factory-boy	3.2.1	MIT License	https://github.com/FactoryBoy/factory_boy
faker-biology	0.6.0	Other/Proprietary License	https://github.com/richarda23/faker-biology
faker-python	0.0.1	MIT License	https://github.com/kokonut27/faker
faker-web	0.3.1	Apache Software License	https://github.com/thiagofigueiro/faker_web
frozenlist	1.3.3	Apache Software License	https://github.com/aio-libs/frozenlist
google	3.0.0	BSD License	http://breakingcode.wordpress.com/
google-api-core	2.11.1	Apache Software License	https://github.com/googleapis/python-api-core
google-api-python-client	2.90.0	Apache Software License	https://github.com/googleapis/google-api-python-client/
google-auth	2.21.0	Apache Software License	https://github.com/googleapis/google-auth-library-python
google-auth-httplib2	0.1.0	Apache Software License	https://github.com/GoogleCloudPlatform/google-auth-library-python-httplib2
googleapis-common-protos	1.59.1	Apache Software License	https://github.com/googleapis/python-api-common-protos
gunicorn	20.1.0	MIT License	https://gunicorn.org
h11	0.14.0	MIT License	https://github.com/python-hyper/h11
httplib2	0.22.0	MIT License	https://github.com/httplib2/httplib2
httptools	0.5.0	MIT License	https://github.com/MagicStack/httptools
idna	3.4	BSD License	https://github.com/kjd/idna
inflection	0.5.1	MIT License	https://github.com/jpvanhal/inflection
jsonschema	4.17.3	MIT License	https://github.com/python-jsonschema/jsonschema
msgpack	1.0.5	Apache Software License	https://msgpack.org/
multidict	6.0.4	Apache Software License	https://github.com/aio-libs/multidict
numpy	1.25.0	BSD License	https://www.numpy.org
oauthlib	3.2.2	BSD License	https://github.com/oauthlib/oauthlib
packaging	23.1	Apache Software License; BSD License	https://github.com/pypa/packaging
pandas	2.0.2	BSD License	https://pandas.pydata.org
patsy	0.5.3	BSD License	https://github.com/pydata/patsy
pip	23.1.2	MIT License	https://pip.pypa.io/
pip-licenses	4.3.2	MIT License	https://github.com/raimon49/pip-licenses
prettytable	3.8.0	BSD License	https://github.com/jazzband/prettytable
protobuf	4.23.3	3-Clause BSD License	https://developers.google.com/protocol-buffers/
psycopg2	2.9.6	GNU Library or Lesser General Public License (LGPL)	https://psycopg.org/
pyasn1	0.5.0	BSD License	https://github.com/pyasn1/pyasn1
pyasn1-modules	0.3.0	BSD License	https://github.com/pyasn1/pyasn1-modules
pycparser	2.21	BSD License	https://github.com/eliben/pycparser
pyparsing	3.1.0	MIT License	https://github.com/pyparsing/pyparsing/
pyrsistent	0.19.3	MIT License	https://github.com/tobgu/pyrsistent/
python-dateutil	2.8.2	Apache Software License; BSD License	https://github.com/dateutil/dateutil
python-dotenv	1.0.0	BSD License	https://github.com/theskumar/python-dotenv
python3-openid	3.2.0	Apache Software License	http://github.com/necaris/python3-openid
pytz	2023.3	MIT License	http://pythonhosted.org/pytz
redis	4.6.0	MIT License	https://github.com/redis/redis-py
requests	2.31.0	Apache Software License	https://requests.readthedocs.io
requests-oauthlib	1.3.1	BSD License	https://github.com/requests/requests-oauthlib
rsa	4.9	Apache Software License	https://stuvel.eu/rsa
scipy	1.9.3	BSD License	https://scipy.org/
setuptools	68.0.0	MIT License	https://github.com/pypa/setuptools
six	1.16.0	MIT License	https://github.com/benjaminp/six
sniffio	1.3.0	Apache Software License; MIT License	https://github.com/python-trio/sniffio
soupsieve	2.4.1	MIT License	https://github.com/facelessuser/soupsieve
sqlparse	0.4.4	BSD License	https://github.com/andialbrecht/sqlparse
statsmodels	0.14.0	BSD License	https://www.statsmodels.org/
tzdata	2023.3	Apache Software License	https://github.com/python/tzdata
uniprotparser	1.1.0	MIT License	https://github.com/noatgnu/UniprotWebParser
uritemplate	4.1.1	Apache Software License; BSD License	https://uritemplate.readthedocs.org
urllib3	1.26.16	MIT License	https://urllib3.readthedocs.io/
uvicorn	0.22.0	BSD License	https://www.uvicorn.org/
voluptuous	0.13.1	BSD License	https://github.com/alecthomas/voluptuous
watchfiles	0.19.0	MIT License	https://github.com/samuelcolvin/watchfiles/watchfiles
wcwidth	0.2.6	MIT License	https://github.com/jquast/wcwidth
websockets	11.0.3	BSD License	https://github.com/aaugustin/websockets
wheel	0.40.0	MIT License	https://wheel.readthedocs.io/en/stable/news.html
yarl	1.9.2	Apache Software License	https://github.com/aio-libs/yarl/
